# Emergence and diversification of a highly invasive chestnut pathogen lineage across south-eastern Europe

**DOI:** 10.1101/2020.02.15.950170

**Authors:** Lea Stauber, Thomas Badet, Simone Prospero, Daniel Croll

## Abstract

Invasive microbial species constitute a major threat to biodiversity, agricultural production and human health. Invasions are often dominated by one or a small number of genotypes, yet the underlying factors driving invasions are poorly understood. The chestnut blight fungus *Cryphonectria parasitica* first decimated the American chestnut and a recent outbreak threatens European chestnut trees. To unravel the mechanisms underpinning the invasion of south-eastern Europe, we sequenced 188 genomes of predominantly European strains. Genotypes outside of the invasion zone showed high levels of diversity with evidence for frequent and ongoing recombination. The invasive lineage emerged from the highly diverse European genotype pool rather than a secondary introduction from Asia. The expansion across south-eastern Europe was mostly clonal and is dominated by a single mating type suggesting a fitness advantage of asexual reproduction. Our findings show how an intermediary, highly diverse bridgehead population gave rise to an invasive, largely clonally expanding pathogen.

**Data availability:** All raw sequencing data is available on the NCBI Short Read Archive (BioProject PRJNA604575)
