## Supplementary Table for "Emergence and diversification of a highly invasive chestnut pathogen lineage across south-eastern Europe"

### Sheet: Supplementary Table 1
Supplementary Table 1: Information on all analyzed isolates including sampling location, vegetative compatibility type (EU-type), SSR genotyping outcome and collector information
						SSR Genotyping
Sample	Country	Region	Europ.PopNr	S12pop	vctype	MAT	CPE3	CPE4	CPG6	CPE8	CPG3	I07.650R	CPE1	CPE5	CPG14	CPG4	Collector/Publication	Notes
B55	Slovenia	Brezice	43	non-S12	EU-29	MAT-2	192	230	245	111	216	274	148	252	256	207	Krstin et al. 2011
BC47B	Albania	Bajram Curri	1	S12	EU-12	MAT-1	192	218	243	111	197	295	130	255	256	207	Kiril Sotirovski
BC5A	Albania	Bajram Curri	1	S12	EU-12	MAT-1	192	218	243	111	197	295	130	255	256	207	Kiril Sotirovski
BE22	Bulgaria	Berkovitsa	8	S12	EU-12	MAT-1	192	218	243	102	197	294	130	255	256	207	Milgroom et al. 2008
BE37	Bulgaria	Berkovitsa	8	S12	EU-12	MAT-1	192	218	243	102	197	294	130	255	256	207	Milgroom et al. 2008
BR106	Bulgaria	Barziya	7	S12	EU-12	MAT-1	192	218	243	102	197	294	130	255	256	207	Milgroom et al. 2008
BR114	Bulgaria	Barziya	7	S12	EU-12	MAT-1	192	218	243	102	197	294	130	255	256	207	Milgroom et al. 2008
BR117	Bulgaria	Barziya	7	S12	EU-12	MAT-1	192	218	243	102	197	294	130	255	256	207	Milgroom et al. 2008
CR03	Croatia	Cres	10	S12	EU-12	MAT-1	192	218	243	111	197	295	130	255	256	207	Krstin et al. 2008
CR40	Croatia	Cres	10	non-S12	EU-13	MAT1+2	192	230	245	111	216	295	148	260	256	207	Krstin et al. 2008
CT10	Italy	Zafferano	27	S12	EU-12	MAT-1	192	218	243	111	197	295	130	255	256	207	Milgroom et al. 2008
CT17	Italy	Zafferano	27	S12	EU-12	MAT-1	192	218	243	102	197	294	130	255	256	207	Milgroom et al. 2008
CT41	Italy	Zafferano	27	S12	EU-12	MAT-1	192	218	243	102	197	294	130	255	256	207	Milgroom et al. 2008
CT48	Italy	Zafferano	27	S12	EU-12	MAT-1	192	218	243	102	197	294	130	255	256	207	Milgroom et al. 2008
CT5	Italy	Zafferano	27	S12	EU-12	MAT-1	192	218	243	102	197	294	130	255	256	207	Milgroom et al. 2008
CT59	Italy	Zafferano	27	S12	EU-12	MAT-1	192	218	243	111	197	295	130	255	256	207	Milgroom et al. 2008
De11	Kosovo	Decan	28	S12	EU-12	MAT-1	192	218	243	102	197	294	130	255	256	207	Kiril Sotirovski
De16	Kosovo	Decan	28	S12	EU-12	MAT-1	192	218	243	102	197	294	130	255	256	207	Kiril Sotirovski
DU5	USA	Beltsville	NA	non-S12	EU-03	MAT1+2	192	218	243	111	216	280	148	255	261	207
GC3	Greece	Kastaneri	20	S12	EU-12	MAT-1	192	218	243	102	197	294	130	255	256	207	Milgroom et al. 2008
Tkhi24	Georgia	Gezruli	15	S12	EU-12	MAT-1	192	218	243	111	197	295	130	255	256	207	Prospero et al. 2013	Isolate GEZ45 in all analysis and NCBI SRA (Accession SRR11005070)
GG1B	Greece	Griva	18	S12	EU-12	MAT-1	192	218	243	102	197	294	130	255	256	207	Milgroom et al. 2008
GG4	Greece	Griva	18	S12	EU-12	MAT-1	192	218	243	102	197	294	130	255	256	207	Milgroom et al. 2008
GG5B	Greece	Griva	18	S12	EU-12	MAT-1	192	218	243	102	197	294	130	255	256	207	Milgroom et al. 2008
GS2	Greece	Stageria	21	S12	EU-12	MAT-1	192	218	243	111	197	295	130	255	256	207	Milgroom et al. 2008
GS6	Greece	Stageria	21	S12	EU-12	MAT-1	192	218	243	102	197	294	130	255	256	207	Milgroom et al. 2008
HK60B	Croatia	Hrvatska Kostajnica	11	non-S12	EU-12	MAT-1	192	230	243	111	197	280	130	255	256	207	Jezic 2018
IB10	Turkey	Izmir Bigakgi	60	S12	EU-12	MAT-1	192	218	243	102	197	294	130	255	256	207	Secil Akilli
IB11	Turkey	Izmir Bigakgi	60	S12	EU-12	MAT-1	192	218	243	102	197	294	130	255	256	207	Secil Akilli
IB14	Turkey	Izmir Bigakgi	60	S12	EU-12	MAT-1	192	218	243	102	197	294	130	255	256	207	Secil Akilli
IB20	Turkey	Izmir Bigakgi	60	S12	EU-12	MAT-1	192	218	243	102	197	294	130	255	256	207	Secil Akilli
IB24	Turkey	Izmir Bigakgi	60	S12	EU-12	MAT-1	192	218	243	102	197	294	130	255	256	207	Secil Akilli
IK5	Turkey	Izmir Kugukoren	60	S12	EU-12	MAT-1	192	218	243	102	197	294	130	255	256	207	Secil Akilli
IS31	Croatia	Istria-Buje	12	non-S12	EU-17	MAT-2	NA	NA	NA	NA	NA	NA	NA	NA	NA	NA	Krstin et al. 2008
KA11	Turkey	Kure	61	S12	EU-12	MAT-1	192	218	243	111	197	295	130	255	256	207	Secil Akilli
KY7	USA	unknown	NA	non-S12	EU-13 or EU-70 or EU-74	MAT-2	192	230	245	111	216	295	148	260	256	190
M1341	Italy	Tonara	26	S12	EU-12	MAT-1	192	218	243	102	197	294	130	255	256	207	Paolo Cortesi (vc tester)
M1395	Switzerland	Gnosca	53	non-S12	EU-17	MAT-1	192	230	243	111	197	280	130	255	256	207	Daniel Rigling
M1397	Switzerland	Gnosca	53	non-S12	EU-04	MAT-1	192	230	243	111	216	280	148	255	256	207	Daniel Rigling (vc tester)
M1400	Switzerland	Gnosca	53	non-S12	EU-31	MAT-2	192	230	265	111	216	280	130	252	256	207	Daniel Rigling (vc tester)
M1405	Bosnia	Projsa	3	non-S12	EU-13 or EU-70 or EU-74	MAT-1	192	230	245	111	216	295	148	260	256	207	Mirsad Taric
M1407	Bosnia	Projsa	3	non-S12	EU-12	MAT-2	192	230	243	102	197	279	130	255	256	207	Mirsad Taric
M1412	Bosnia	Projsa	3	non-S12	EU-11	MAT-1	192	218	243	111	197	295	148	255	256	207	Mirsad Taric
M1415	Bosnia	Projsa	3	non-S12	EU-02	MAT-2	192	230	111	216	243	280	130	252	268	207	Mirsad Taric
M1416	Bosnia	Projsa	3	S12	EU-12	MAT-1	192	218	243	111	197	295	130	255	256	207	Mirsad Taric
M1426	Bosnia	Projsa	3	S12	EU-12	MAT-1	192	218	243	111	197	295	130	255	256	207	Mirsad Taric
M1427	Bosnia	Projsa	3	S12	EU-12	MAT-1	192	218	243	111	197	295	130	255	256	207	Mirsad Taric
M1430	Bosnia	Projsa	3	non-S12	EU-12	MAT-2	192	218	243	102	197	294	130	255	256	207	Mirsad Taric
M1431	Bosnia	Projsa	3	non-S12	EU-12	MAT-2	192	218	243	111	197	295	130	255	256	207	Mirsad Taric
M1741	Bosnia	Konjic	2	S12	EU-12	MAT-1	192	218	243	102	197	294	130	255	256	207	Mirsad Taric
M1746	Bosnia	Konjic	2	S12	EU-12	MAT-1	192	218	243	111	197	295	130	255	256	207	Mirsad Taric
M1755	Bosnia	Konjic	2	S12	EU-12	MAT-1	192	218	243	102	197	294	130	255	256	207	Mirsad Taric
M1779	Bosnia	Konjic	2	non-S12	EU-12	MAT-2	192	218	243	111	197	295	130	255	256	207	Mirsad Taric
M1781	Bosnia	Konjic	2	S12	EU-12	MAT-1	192	218	243	111	197	295	130	255	261	207	Mirsad Taric
M1782	Bosnia	Konjic	2	S12	EU-12	MAT-1	192	218	243	111	197	295	130	255	256	207	Mirsad Taric
M1786	Bosnia	Konjic	2	S12	EU-12	MAT-1	192	218	243	111	197	295	130	255	256	207	Mirsad Taric
M1793	Bosnia	Vrnograc	4	non-S12	EU-05	MAT-1	NA	NA	NA	NA	NA	NA	NA	NA	NA	NA	Mirsad Taric
M1797	Bosnia	Vrnograc	4	non-S12	EU-18	MAT-2	192	218	245	111	216	295	130	255	268	207	Mirsad Taric
M1799	Bosnia	Vrnograc	4	non-S12	EU-12	MAT-2	192	230	265	111	197	295	148	252	268	207	Mirsad Taric
M18	Croatia	Markusevac	13	S12	EU-12	MAT-1	192	218	243	111	197	295	130	255	256	207	Krstin et al. 2008
M1800	Bosnia	Vrnograc	4	non-S12	EU-17	MAT-2	192	230	245	111	197	295	130	255	256	207	Mirsad Taric
M1805	Bosnia	Vrnograc	4	non-S12	EU-03	MAT-1	192	218	265	111	197	274	148	252	256	207	Mirsad Taric
M1808	Bosnia	Vrnograc	4	non-S12	EU-12	MAT-1	192	230	243	102	197	294	130	255	256	207	Mirsad Taric
M1818	Bosnia	Vrnograc	4	non-S12	EU-19	MAT-1	192	230	245	111	216	295	130	255	268	190	Mirsad Taric
M1825	Bosnia	Vrnograc	4	non-S12	EU-17	MAT-1	192	230	243	111	216	280	130	252	268	207	Mirsad Taric
M1827	Bosnia	Vrnograc	4	non-S12	EU-12	MAT-2	192	218	243	102	197	294	130	255	256	207	Mirsad Taric
M1828	Bosnia	Vrnograc	4	non-S12	EU-01	MAT-2	192	230	111	216	265	274	148	252	256	207	Mirsad Taric
M1834	Bosnia	Vrnograc	4	non-S12	EU-15	MAT-2	192	218	243	111	216	295	148	255	256	207	Mirsad Taric
M1835	Bosnia	Vrnograc	4	S12	EU-12	MAT-1	192	218	243	111	197	295	130	255	256	207	Mirsad Taric
M1838	Bosnia	Buzim	5	non-S12	EU-09 or EU-66	MAT-1	194	230	243	111	197	295	130	255	256	190	Mirsad Taric
M1860	Bosnia	Buzim	5	S12	EU-12	MAT-1	192	218	243	111	197	295	130	255	256	207	Mirsad Taric
M1864	Bosnia	Buzim	5	non-S12	EU-09	MAT-1	194	218	243	111	211	295	130	255	256	190	Mirsad Taric
M1874	Bosnia	Buzim	5	non-S12	EU-28	MAT-2	192	218	245	111	197	280	130	255	268	211	Mirsad Taric
M2261	Greece	unknown	NA	non-S12	EU-01	MAT-2	192	230	111	216	265	274	148	252	256	207	Chariklia Perlerou
M2262	Greece	unknown	NA	non-S12	EU-01	MAT-2	192	230	111	216	265	274	148	252	256	207	Chariklia Perlerou
M2266	Greece	Ioannina	19	non-S12	EU-02	MAT-1	192	230	111	216	243	280	130	252	268	207	Chariklia Perlerou
M2466	Switzerland	Claro	50	non-S12	EU-12	MAT-2	192	230	243	111	197	280	130	255	256	207	Diss. P. Hoegger 1999
M270	Switzerland	Bellinzona	47	non-S12	EU-02	MAT-1	192	230	243	111	216	280	130	252	268	207	H.Kern
M272	Switzerland	Corcapolo	51	non-S12	EU-05	MAT-2	192	230	265	111	216	274	148	252	256	207	G.Bazzigher
M274	Switzerland	Neggio	54	non-S12	EU-22	MAT-2	192	230	243	111	197	280	130	252	256	207	G.Bazzigher
M278	USA	Katonah (NY)	NA	non-S12	EU-58	MAT-1	192	218	245	111	197	280	148	260	256	207	H.Kern
M296	USA	Beltsville	NA	non-S12	EU-45	MAT-2	192	218	243	111	216	295	130	260	256	190	Dr. Berry
M4009	Switzerland	Biasca	48	non-S12	EU-22	MAT-2	192	230	243	111	216	280	130	252	268	207	Daniel Rigling
M4020	Switzerland	Biasca	48	non-S12	EU-13	MAT-1	192	230	245	111	216	295	148	260	256	207	Daniel Rigling
M4022	Switzerland	Biasca	48	non-S12	EU-12	MAT-2	192	230	243	111	197	280	130	255	256	207	Daniel Rigling
M4023	Switzerland	Biasca	48	non-S12	EU-12	MAT-2	192	230	243	111	197	280	130	255	256	207	Daniel Rigling
M4030	Switzerland	Biasca	48	non-S12	EU-01	MAT1+2	192	230	111	216	265	274	148	252	256	207	Daniel Rigling
M4092	Switzerland	Walchwil	57	non-S12	EU-13	MAT-2	192	230	265	111	216	295	148	260	256	207	Ursula Heiniger
M4948	Macedonia	Vodno	37	S12	EU-12	MAT-1	192	218	243	102	197	294	130	255	256	207	Kiril Sotirovski
M4957	Macedonia	Vodno	37	S12	EU-12	MAT-1	192	218	243	102	197	294	130	255	256	207	Kiril Sotirovski
M4962	Macedonia	Vodno	37	S12	EU-12	MAT-1	192	218	243	102	197	294	130	255	256	207	Kiril Sotirovski
M5002	Bulgaria	Petrovo	9	S12	EU-12	MAT-1	192	218	243	102	197	294	130	255	256	207	Kiril Sotirovski
M5003	Bulgaria	Petrovo	9	S12	EU-12	MAT-1	192	218	243	102	197	294	130	255	256	207	Kiril Sotirovski
M5004	Bulgaria	Petrovo	9	S12	EU-12	MAT-1	192	218	243	102	197	294	130	255	256	207	Kiril Sotirovski
M5011	Bulgaria	Petrovo	9	S12	EU-12	MAT-1	192	218	243	102	197	294	130	255	256	207	Kiril Sotirovski
M5014	Bulgaria	Petrovo	9	S12	EU-12	MAT-1	192	218	243	102	197	294	130	255	256	207	Kiril Sotirovski
M5036	Bulgaria	Berkovitza	8	S12	EU-12	MAT-1	192	218	243	NA	197	294	130	255	256	207	Kiril Sotirovski
M5041	Bulgaria	Berkovitza	8	S12	EU-12	MAT-1	192	218	243	102	197	294	130	255	256	207	Kiril Sotirovski
M5050	Bulgaria	Berkovitza	8	S12	EU-12	MAT-1	192	218	243	102	197	294	130	255	256	207	Kiril Sotirovski
M5100	Switzerland	Gilly	52	non-S12	EU-65	MAT-2	192	246	245	99	214	295	144	260	256	190	Simone Prospero
M5266	Switzerland	Brissago	49	non-S12	EU-30	MAT-1	192	230	243	111	216	274	130	252	268	207	Simone Prospero
M5398	Bosnia	Kostajnica	6	non-S12	EU-07	MAT-2	192	230	265	111	216	295	130	252	256	207	Bryner and Rigling, Phytopathology 102, 2012
M5444	Bosnia	Kostajnica	6	non-S12	EU-38	MAT-2	192	218	243	111	197	280	130	252	268	207	Bryner and Rigling, Phytopathology 102, 2012
M5759	Switzerland	Gnosca	53	non-S12	EU-12	MAT-1	192	230	243	102	197	279	123	255	268	207	Bryner and Rigling, Phytopathology 102, 2012
M6697	Switzerland	Gnosca	53	non-S12	EU-12	MAT-1	192	230	243	111	197	280	130	252	256	207	Bryner and Rigling, Phytopathology 102, 2012
M6757	Switzerland	Gnosca	53	non-S12	EU-12	MAT-2	192	230	243	102	197	279	130	255	268	207	Bryner and Rigling, Phytopathology 102, 2012
M6776	Switzerland	Gnosca	53	non-S12	EU-12	MAT-1	192	230	243	111	197	280	130	255	268	207	Bryner and Rigling, Phytopathology 102, 2012
M6807	Switzerland	Pura	55	non-S12	EU-01	MAT-2	192	230	111	216	265	274	148	252	256	207	Bryner and Rigling, Phytopathology 102, 2012
M6821	Switzerland	Pura	55	non-S12	EU-12	MAT-1	192	218	265	111	197	280	148	255	268	190	Bryner and Rigling, Phytopathology 102, 2012
M6873	Switzerland	Pura	55	non-S12	EU-02	MAT-2	192	230	111	216	243	280	130	252	268	207	Bryner and Rigling, Phytopathology 102, 2012
M7120	Macedonia	Belasica	35	S12	EU-12	MAT-1	192	218	243	111	197	295	130	255	256	207	Sarah Bryner & Kiril Sotirovski
M7296	Greece	Anelio	17	S12	EU-12	MAT-1	192	218	243	102	197	294	130	255	256	207	Sarah Bryner
M7298	Greece	Anelio	17	S12	EU-12	MAT-1	192	218	243	102	197	294	130	255	256	207	Bryner and Rigling, Phytopathology, 102, 2012
M7299	Greece	Anelio	17	S12	EU-12	MAT-1	192	218	243	102	197	294	130	255	256	207	Bryner and Rigling, Phytopathology, 102, 2012
M7303	Greece	Anelio	17	S12	EU-12	MAT-1	192	218	243	111	197	295	130	255	256	207	Bryner and Rigling, Phytopathology, 102, 2012
M7304	Greece	Anelio	17	S12	EU-12	MAT-1	192	218	243	102	197	294	130	255	256	207	Bryner and Rigling, Phytopathology, 102, 2012
M7348	Switzerland	Pura	55	non-S12	EU-12	MAT-1	192	218	265	102	197	279	148	255	268	190	Bryner and Rigling, Phytopathology, 102, 2012
M7361	Macedonia	Radolista	36	S12	EU-12	MAT-1	192	218	243	102	197	294	130	255	256	207	Bryner and Rigling, Phytopathology, 102, 2012
M7363	Macedonia	Radolista	36	S12	EU-12	MAT-1	192	218	243	102	197	294	130	255	256	207	Bryner and Rigling, Phytopathology, 102, 2012
M7368	Macedonia	Radolista	36	S12	EU-12	MAT-1	192	218	243	102	197	294	130	255	256	207	Bryner and Rigling, Phytopathology, 102, 2012
M7373	Macedonia	Radolista	36	S12	EU-12	MAT-1	192	218	243	102	197	294	130	255	256	207	Bryner and Rigling, Phytopathology, 102, 2012
M8074	Turkey	Bagcili-Nazilli	58	non-S12	EU-01	MAT-2	192	230	265	111	216	274	148	252	256	207	Secil Akilli
M8076	Turkey	Derebasi-Nazilli	59	non-S12	EU-01	MAT-1	192	230	111	216	265	274	148	252	256	207	Secil Akilli
M8082	Turkey	Malgacmustafa-Sultanhisar	62	non-S12	EU-01	MAT-1	192	230	111	216	265	274	148	252	256	207	Secil Akilli
M8343	Turkey	Izmir	60	S12	EU-12	MAT-1	192	218	243	102	197	294	130	255	256	207	Secil Akilli
M8515	South Korea	Jeollanam-do, Naju	NA	non-S12	NA	MAT-1	194	230	243	104	270	268	142	255	238	188	Dr. Sang Hyun Lee
M8539	South Korea	Jeollanam-do, Wando	NA	non-S12	NA	MAT-1	192	234	308	96	197	268	146	258	250	190	Dr. Sang Hyun Lee
M8652	Turkey	Izmir	60	S12	EU-12	MAT-1	192	218	243	102	197	294	130	255	256	207	Secil Akilli?
M8655	Turkey	Izmir	60	S12	EU-12	MAT-1	192	218	243	102	197	294	130	255	256	207	Secil Akilli?
M931	Switzerland	Somazzo	56	non-S12	EU-02	MAT-1	192	230	243	111	216	280	130	252	268	207	G. Bazzigher
MA_14	Italy	Madonie	22	S12	EU-12	MAT-1	192	218	243	102	197	294	130	255	256	207	Milgroom et al. 2008
MA_20	Italy	Madonie	22	S12	EU-12	MAT-1	192	218	243	102	197	294	130	255	256	207	Milgroom et al. 2008
MA_36	Italy	Madonie	22	S12	EU-12	MAT-1	192	218	243	111	197	295	130	255	256	207	Milgroom et al. 2008
MA140	Italy	Madonie	22	non-S12	EU-02	MAT-1	192	230	111	216	243	280	130	252	268	207	Milgroom et al. 2008
MA149	Italy	Madonie	22	S12	EU-12	MAT-1	192	218	243	111	197	295	130	255	256	207	Milgroom et al. 2008
MA213	Italy	Madonie	22	S12	EU-12	MAT-1	192	218	243	111	197	295	130	255	256	207	Milgroom et al. 2008
MAK23	Georgia	Mackhunceti	16	non-S12	EU-12	MAT-2	192	230	243	111	216	295	130	255	256	207	Archil Supatashvili
MIL15	Serbia	Milivojce	41	S12	EU-12	MAT-1	192	218	243	111	197	295	130	255	256	207	Kiril Sotirovski
Mul59	Kosovo	Molliq	29	non-S12	EU-12	MAT-2	192	218	243	102	197	294	130	255	256	207	Kiril Sotirovski
Mul63B	Kosovo	Molliq	29	S12	EU-12	MAT-1	192	218	243	102	197	294	130	255	256	207	Kiril Sotirovski
NE155	Italy	Nebrodi	23	non-S12	EU-02	MAT-1	192	230	111	216	243	280	130	252	268	207	Milgroom et al. 2008
NE164	Italy	Nebrodi	23	non-S12	EU-12	MAT-2	192	218	243	102	197	294	130	255	256	207	Milgroom et al. 2008
NE182	Italy	Nebrodi	23	non-S12	EU-12	MAT-2	192	218	243	102	197	294	130	255	256	207	Milgroom et al. 2008
NE183	Italy	Nebrodi	23	S12	EU-12	MAT-1	192	218	243	102	197	294	130	255	256	207	Milgroom et al. 2008
NE200	Italy	Nebrodi	23	non-S12	EU-02	MAT-1	192	230	111	216	243	280	130	252	268	207	Milgroom et al. 2008
NE202	Italy	Nebrodi	23	S12	EU-12	MAT-1	192	218	243	111	197	295	130	255	256	207	Milgroom et al. 2008
NE230	Italy	Nebrodi	23	non-S12	EU-01	MAT-1	192	230	111	216	265	274	148	252	256	207	Milgroom et al. 2008
NE234	Italy	Nebrodi	23	non-S12	EU-01	MAT-1	192	230	111	216	265	274	148	252	256	207	Milgroom et al. 2008
NE240	Italy	Nebrodi	23	S12	EU-12	MAT-1	192	218	243	111	197	295	130	255	256	207	Milgroom et al. 2008
OC03	Slovenia	Ostrovica	44	non-S12	EU-13	MAT-2	192	230	243	111	197	295	130	255	256	190	Krstin et al. 2011
OC1	Slovenia	Ostrovica	44	non-S12	EU-15	MAT1+2	192	230	243	111	216	295	130	252	256	207	Krstin et al. 2011
OS12	Macedonia	Osoj	39	non-S12	EU-02	MAT-1	192	230	111	216	243	280	130	252	268	207	Milgroom et al. 2008
OS14	Macedonia	Osoj	39	non-S12	EU-02	MAT-1	192	230	111	216	243	280	130	252	268	207	Milgroom et al. 2008
OS29	Macedonia	Osoj	39	non-S12	EU-02	MAT-1	192	230	111	216	243	280	130	252	268	207	Milgroom et al. 2008
OS30	Macedonia	Osoj	39	non-S12	EU-02	MAT-1	192	230	111	216	243	280	130	252	268	207	Milgroom et al. 2008
OZ07C	Croatia	Ostrovica	14	non-S12	EU-01	MAT-2	192	230	265	111	216	274	148	252	256	207	Jezic 2018
OZ09A	Croatia	Ostrovica	14	non-S12	EU-02	MAT-1	192	218	265	111	216	274	148	255	256	207	Jezic 2018
OZ09C	Croatia	Ostrovica	14	non-S12	EU-17	MAT-1	192	230	243	111	216	280	148	252	268	207	Jezic 2018
PA_90	Italy	Palermo	24	S12	EU-12	MAT-1	192	218	243	102	197	294	130	255	256	207	Milgroom et al. 2008
PA225	Italy	Palermo	24	S12	EU-12	MAT-1	192	218	243	111	197	295	130	255	256	207	Milgroom et al. 2008
PA59	Italy	Palermo	24	S12	EU-12	MAT-1	192	218	243	102	197	294	130	255	256	207	Milgroom et al. 2008
Pe27	Kosovo	Pec	30	S12	EU-12	MAT-1	192	218	243	102	197	294	130	255	256	207	Kiril Sotirovski
PE44	Kosovo	Pec	30	S12	EU-12	MAT-1	192	218	243	114	197	295	130	255	256	207	Kiril Sotirovski
PLE10	Kosovo	Pleshine	31	S12	EU-12	MAT-1	192	218	243	102	197	294	130	255	256	207	Kiril Sotirovski
PLE21	Kosovo	Pleshine	31	S12	EU-12	MAT-1	192	218	243	111	197	295	130	255	256	207	Kiril Sotirovski
PLE35	Kosovo	Pleshine	31	S12	EU-12	MAT-1	192	218	243	102	197	294	130	255	256	207	Kiril Sotirovski
PLE56B	Kosovo	Pleshine	31	S12	EU-12	MAT-1	192	218	243	102	197	294	130	255	256	207	Kiril Sotirovski
PO10	Macedonia	Poroj	40	S12	EU-12	MAT-1	192	218	243	102	197	294	130	255	256	207	Milgroom et al. 2008
PO11	Kosovo	Pouska	32	S12	EU-12	MAT-1	192	218	243	102	197	296	130	255	256	207	Kiril Sotirovski
PO14	Kosovo	Pouska	32	S12	EU-12	MAT-1	192	218	243	102	197	294	130	255	256	207	Kiril Sotirovski
PO21	Kosovo	Pouska	32	S12	EU-12	MAT-1	192	218	243	102	197	294	130	255	256	207	Kiril Sotirovski
PO42B	Kosovo	Pouska	32	S12	EU-12	MAT-1	192	218	243	102	197	294	130	255	256	207	Kiril Sotirovski
PO8	Macedonia	Poroj	40	S12	EU-12	MAT-1	192	218	243	102	197	294	130	255	256	207	Milgroom et al. 2008
PR46	Kosovo	Prizren	33	S12	EU-12	MAT-1	192	218	243	102	197	294	130	255	256	207	Kiril Sotirovski
PR48	Kosovo	Prizren	33	S12	EU-12	MAT-1	192	218	243	111	197	295	130	255	256	207	Kiril Sotirovski
PR56	Kosovo	Prizren	33	S12	EU-12	MAT-1	192	218	243	102	197	294	130	255	256	207	Kiril Sotirovski
SOB10	Serbia	Sobina	42	S12	EU-12	MAT-1	192	218	243	111	197	295	130	255	256	207	Kiril Sotirovski
Ste02	Kosovo	Strelc	34	S12	EU-12	MAT-1	192	218	243	102	197	294	130	255	256	207	Kiril Sotirovski
Ste04	Kosovo	Strelc	34	S12	EU-12	MAT-1	192	218	243	102	197	294	130	255	256	207	Kiril Sotirovski
Ste13	Kosovo	Strelc	34	S12	EU-12	MAT-1	192	218	243	102	197	294	130	255	256	207	Kiril Sotirovski
Ste18	Kosovo	Strelc	34	S12	EU-12	MAT-1	192	218	243	102	197	294	130	255	256	207	Kiril Sotirovski
TE34	Italy	Teano	25	S12	EU-12	MAT-1	192	218	243	102	197	294	130	255	256	207	Milgroom et al. 2008
TE58	Italy	Teano	25	S12	EU-12	MAT-1	192	218	243	102	197	294	130	255	256	207	Milgroom et al. 2008
TE59	Italy	Teano	25	S12	EU-12	MAT-1	192	218	243	102	197	294	130	255	256	207	Milgroom et al. 2008
V09	Slovenia	Valterski Vrh	45	non-S12	EU-13	MAT-2	192	230	245	111	216	295	148	260	256	207	Krstin et al. 2011
VT49pk	Macedonia	Vrutok	38	S12	EU-12	MAT-1	192	218	243	102	197	294	130	255	256	207	Milgroom et al. 2008
ZB05	Slovenia	Zgornji Boc	46	non-S12	EU-17	MAT-2	192	230	245	111	197	295	130	255	256	207	Krstin et al. 2011
ZB06	Slovenia	Zgornji Boc	46	non-S12	EU-13	MAT-2	NA	NA	NA	111	216	295	130	255	256	190	Krstin et al. 2011

### Sheet: Supplementary Table 2
Supplementary Table 2: List of the genes in regions with signatures of recent positive selection (based on RAiSD). Putative functions are shown by PFAM and Gene Ontology (GO) annotations. SNPs and the corresponding composite μ statistic (RAiSD) are shown.
scaffold	geneID	PFAM	GO	top_SNP	mu-statistic
scaffold_3	Crypa1.e_gw1.3.1079.1	CoA binding domain	GO:0048037	NA	NA
scaffold_3	Crypa1.e_gw1.3.1763.1	0	GO:0000030	NA	NA
scaffold_3	Crypa1.e_gw1.3.2079.1	Pectinesterase	GO:0005618|GO:0030599|GO:0042545	NA	NA
scaffold_3	Crypa1.e_gw1.3.2350.1	Ubiquitin-conjugating enzyme	0	NA	NA
scaffold_3	Crypa1.e_gw1.3.2637.1	Sir2 family	GO:0070403	NA	NA
scaffold_3	Crypa1.e_gw1.3.380.1	Alpha galactosidase A	GO:0004553|GO:0005975|GO:0003824	NA	NA
scaffold_3	Crypa1.e_gw1.3.382.1	Fungal cellulose binding domain, Glycosyl hydrolase family 10	GO:0005576|GO:0005975|GO:0030248|GO:0004553|GO:0005975	NA	NA
scaffold_3	Crypa1.e_gw1.3.525.1	Glycosyl hydrolase family 76	GO:0003824|GO:0008496|GO:0016052	NA	NA
scaffold_3	Crypa1.e_gw1.3.563.1	Acyl-CoA dehydrogenase, C-terminal domain, Acyl-CoA dehydrogenase, N-terminal domain, Acyl-CoA dehydrogenase, middle domain	GO:0016627|GO:0055114|GO:0016627|GO:0050660|GO:0055114	NA	NA
scaffold_3	Crypa1.e_gw1.3.690.1	0	0	1385094	64.66
scaffold_3	Crypa1.e_gw1.3.690.1	0	0	1385520	65.88
scaffold_6	Crypa1.e_gw1.8.1002.1	O-methyltransferase	GO:0008171|GO:0008168	NA	NA
scaffold_6	Crypa1.e_gw1.8.1035.1	Alcohol dehydrogenase GroES-like domain, Zinc-binding dehydrogenase	GO:0016491|GO:0055114	NA	NA
scaffold_6	Crypa1.e_gw1.8.225.1	Cytochrome P450	GO:0005506|GO:0016705|GO:0020037|GO:0055114|GO:0016705|GO:0055114	NA	NA
scaffold_6	Crypa1.e_gw1.8.348.1	IBR domain, a half RING-finger domain	GO:0004842|GO:0016567	NA	NA
scaffold_6	Crypa1.e_gw1.8.424.1	FMN-dependent dehydrogenase	GO:0016491|GO:0003824|GO:0010181|GO:0016491|GO:0055114|GO:0010181|GO:0016491|GO:0055114	NA	NA
scaffold_6	Crypa1.e_gw1.8.521.1	NmrA-like family	0	NA	NA
scaffold_6	Crypa1.e_gw1.8.938.1	Major Facilitator Superfamily	GO:0016021|GO:0055085	NA	NA
scaffold_3	Crypa1.estExt_Genewise1.C_30308	NMD3 family	GO:0043023	NA	NA
scaffold_3	Crypa1.estExt_Genewise1.C_30372	Cytochrome P450	GO:0005506|GO:0016705|GO:0020037|GO:0055114	NA	NA
scaffold_3	Crypa1.estExt_Genewise1Plus.C_30282	Fungal specific transcription factor domain, Fungal specific transcription factor domain, Fungal Zn(2)-Cys(6) binuclear cluster domain	GO:0000981|GO:0005634|GO:0006355|GO:0008270	NA	NA
scaffold_3	Crypa1.estExt_Genewise1Plus.C_30312	Histidine phosphatase superfamily (branch 2)	0	NA	NA
scaffold_3	Crypa1.estExt_Genewise1Plus.C_30461	Cation efflux family	GO:0006812|GO:0008324|GO:0016021|GO:0055085	NA	NA
scaffold_6	Crypa1.estExt_Genewise1Plus.C_80533	NmrA-like family	0	900673	9.898
scaffold_6	Crypa1.estExt_Genewise1Plus.C_80535	Amidase	GO:0004040	905268	10.14
scaffold_3	Crypa1.estExt_fgenesh1_kg.C_30084	0	0	NA	NA
scaffold_3	Crypa1.estExt_fgenesh1_kg.C_30089	Pyridoxamine 5'-phosphate oxidase like	GO:0048037	NA	NA
scaffold_3	Crypa1.estExt_fgenesh1_kg.C_30096	EF-hand domain pair	GO:0005509	NA	NA
scaffold_6	Crypa1.estExt_fgenesh1_kg.C_80124	0	0	NA	NA
scaffold_6	Crypa1.estExt_fgenesh1_kg.C_80128	0	0	NA	NA
scaffold_3	Crypa1.estExt_fgenesh1_pg.C_30142	0	0	NA	NA
scaffold_3	Crypa1.estExt_fgenesh1_pg.C_30171	Rab-GTPase-TBC domain	0	NA	NA
scaffold_3	Crypa1.estExt_fgenesh1_pg.C_30218	Muniscin C-terminal mu homology domain	0	1239699	13.21
scaffold_3	Crypa1.estExt_fgenesh1_pg.C_30218	Muniscin C-terminal mu homology domain	0	1241558	15.26
scaffold_3	Crypa1.estExt_fgenesh1_pg.C_30248	Amidase	GO:0004040	NA	NA
scaffold_3	Crypa1.estExt_fgenesh1_pg.C_30251	NAD(P)-binding Rossmann-like domain	0	NA	NA
scaffold_6	Crypa1.estExt_fgenesh1_pg.C_80228	Enoyl-(Acyl carrier protein) reductase	0	NA	NA
scaffold_6	Crypa1.estExt_fgenesh1_pg.C_80246	AMP-binding enzyme, Thioesterase domain, Phosphopantetheine attachment site	GO:0003824|GO:0009058|GO:0016788|GO:0031177	943999	10.69
scaffold_6	Crypa1.estExt_fgenesh1_pg.C_80246	AMP-binding enzyme, Thioesterase domain, Phosphopantetheine attachment site	GO:0003824|GO:0009058|GO:0016788|GO:0031177	945864	10.54
scaffold_3	Crypa1.estExt_fgenesh1_pm.C_30133	Glycosyl hydrolase family 47	GO:0003824|GO:0004571|GO:0005509|GO:0016020	NA	NA
scaffold_3	Crypa1.estExt_fgenesh1_pm.C_30135	Glycosyl hydrolase family 3 N terminal domain, Fibronectin type III-like domain, Glycosyl hydrolase family 3 C-terminal domain	GO:0004553|GO:0005975	NA	NA
scaffold_3	Crypa1.estExt_fgenesh1_pm.C_30137	Cytidylyltransferase family	GO:0004605|GO:0016020|GO:0016772	NA	NA
scaffold_3	Crypa1.estExt_fgenesh1_pm.C_30156	0	0	NA	NA
scaffold_3	Crypa1.fgenesh1_kg.C_scaffold_3000060	0	0	NA	NA
scaffold_6	Crypa1.fgenesh1_kg.C_scaffold_8000123	0	0	NA	NA
scaffold_3	Crypa1.fgenesh1_pg.C_scaffold_3000126	0	0	NA	NA
scaffold_3	Crypa1.fgenesh1_pg.C_scaffold_3000129	WD domain, G-beta repeat, WD domain, G-beta repeat	GO:0005515	NA	NA
scaffold_3	Crypa1.fgenesh1_pg.C_scaffold_3000137	0	0	NA	NA
scaffold_3	Crypa1.fgenesh1_pg.C_scaffold_3000145	0	0	NA	NA
scaffold_3	Crypa1.fgenesh1_pg.C_scaffold_3000153	0	0	NA	NA
scaffold_3	Crypa1.fgenesh1_pg.C_scaffold_3000155	MYND finger	0	NA	NA
scaffold_3	Crypa1.fgenesh1_pg.C_scaffold_3000168	0	0	NA	NA
scaffold_3	Crypa1.fgenesh1_pg.C_scaffold_3000180	0	0	1110680	10.38
scaffold_3	Crypa1.fgenesh1_pg.C_scaffold_3000180	0	0	1113316	9.121
scaffold_3	Crypa1.fgenesh1_pg.C_scaffold_3000187	0	0	NA	NA
scaffold_3	Crypa1.fgenesh1_pg.C_scaffold_3000188	Hsp20/alpha crystallin family	0	NA	NA
scaffold_3	Crypa1.fgenesh1_pg.C_scaffold_3000213	Glycosyl hydrolases family 28	GO:0004650|GO:0005975	NA	NA
scaffold_3	Crypa1.fgenesh1_pg.C_scaffold_3000224	SNF2 family N-terminal domain, Helicase conserved C-terminal domain	GO:0005524	NA	NA
scaffold_3	Crypa1.fgenesh1_pg.C_scaffold_3000245	0	0	NA	NA
scaffold_3	Crypa1.fgenesh1_pg.C_scaffold_3000266	Whi5 like	GO:0071930	NA	NA
scaffold_6	Crypa1.fgenesh1_pg.C_scaffold_8000234	0	0	NA	NA
scaffold_6	Crypa1.fgenesh1_pg.C_scaffold_8000250	0	0	NA	NA
scaffold_6	Crypa1.fgenesh1_pg.C_scaffold_8000251	0	0	NA	NA
scaffold_6	Crypa1.fgenesh1_pg.C_scaffold_8000252	0	0	NA	NA
scaffold_6	Crypa1.fgenesh1_pg.C_scaffold_8000266	0	0	NA	NA
scaffold_6	Crypa1.fgenesh1_pg.C_scaffold_8000269	0	0	NA	NA
scaffold_6	Crypa1.fgenesh1_pg.C_scaffold_8000272	0	0	1038003	24.26
scaffold_3	Crypa1.fgenesh1_pm.C_scaffold_3000098	DEAD/DEAH box helicase, Domain of unknown function (DUF4217), Helicase conserved C-terminal domain	GO:0003676|GO:0005524	NA	NA
scaffold_3	Crypa1.fgenesh1_pm.C_scaffold_3000154	Ubiquitin-conjugating enzyme	0	NA	NA
scaffold_3	Crypa1.fgenesh1_pm.C_scaffold_3000156	Peptidase C13 family	GO:0003923|GO:0016255|GO:0042765|GO:0006508|GO:0008233	NA	NA
scaffold_3	Crypa1.fgenesh1_pm.C_scaffold_3000170	Amino acid permease	GO:0006865|GO:0016021|GO:0055085|GO:0016020|GO:0022857|GO:0055085	NA	NA
scaffold_6	Crypa1.fgenesh1_pm.C_scaffold_8000165	Major Facilitator Superfamily	GO:0016021|GO:0055085	NA	NA
scaffold_3	Crypa1.gw1.3.1687.1	Mitochondrial matrix Mmp37	GO:0004605|GO:0032049	NA	NA
scaffold_3	Crypa1.gw1.3.2336.1	Cytochrome domain of cellobiose dehydrogenase	0	NA	NA
scaffold_6	Crypa1.gw1.8.745.1	Mitochondrial large subunit ribosomal protein (Img2)	GO:0003735|GO:0005622|GO:0005840|GO:0006412	NA	NA
scaffold_3	e_gw1.3.1005.1	Major intrinsic protein	GO:0015267|GO:0016020|GO:0055085	NA	NA
scaffold_3	e_gw1.3.1544.1	Fungal specific transcription factor domain, Fungal Zn(2)-Cys(6) binuclear cluster domain	GO:0000981|GO:0005634|GO:0006355|GO:0008270	NA	NA
scaffold_3	e_gw1.3.1613.1	Major Facilitator Superfamily	GO:0016021|GO:0055085	NA	NA
scaffold_3	e_gw1.3.1671.1	0	0	1139629	4.961
scaffold_3	e_gw1.3.1708.1	GMC oxidoreductase, GMC oxidoreductase	GO:0016614|GO:0050660|GO:0055114|GO:0016614|GO:0055114	NA	NA
scaffold_3	e_gw1.3.1765.1	Sugar (and other) transporter	GO:0005215|GO:0016021|GO:0055085|GO:0016020|GO:0022857|GO:0055085|GO:0016021|GO:0022857|GO:0055085	NA	NA
scaffold_3	e_gw1.3.2333.1	0	GO:0005515	NA	NA
scaffold_3	e_gw1.3.2334.1	3-beta hydroxysteroid dehydrogenase/isomerase family, 3-beta hydroxysteroid dehydrogenase/isomerase family	GO:0003854|GO:0006694|GO:0016616|GO:0055114	NA	NA
scaffold_3	e_gw1.3.2343.1	NAD(P)H-binding	0	NA	NA
scaffold_3	e_gw1.3.2370.1	0	0	NA	NA
scaffold_3	e_gw1.3.2394.1	Haloacid dehalogenase-like hydrolase	GO:0016787	NA	NA
scaffold_3	e_gw1.3.2412.1	Phosphoadenosine phosphosulfate reductase family	GO:0003824	NA	NA
scaffold_3	e_gw1.3.2488.1	HIT domain	GO:0003824	NA	NA
scaffold_3	e_gw1.3.2604.1	DNA directed RNA polymerase, 7 kDa subunit	GO:0003899|GO:0008270|GO:0003677|GO:0003899|GO:0006351	NA	NA
scaffold_3	e_gw1.3.2652.1	ABC transporter, ABC transporter transmembrane region, ABC transporter transmembrane region, ABC transporter	GO:0005524|GO:0016887|GO:0005524|GO:0016021|GO:0042626|GO:0055085|GO:0005524|GO:0016021|GO:0008559|GO:0016021|GO:0042908	NA	NA
scaffold_3	e_gw1.3.2874.1	Polycystin cation channel	GO:0005216|GO:0006811|GO:0016021	NA	NA
scaffold_3	e_gw1.3.3013.1	Major Facilitator Superfamily	GO:0016021|GO:0055085	1396814	71.13
scaffold_3	e_gw1.3.3472.1	Macro domain	0	NA	NA
scaffold_3	e_gw1.3.431.1	Asparagine synthase, Asparagine synthase, Glutamine amidotransferase domain	GO:0004066|GO:0006529	1347877	48.87
scaffold_3	e_gw1.3.502.1	Tannase and feruloyl esterase	0	NA	NA
scaffold_3	e_gw1.3.767.1	Protein kinase domain	GO:0004672|GO:0005524|GO:0006468	NA	NA
scaffold_3	e_gw1.3.824.1	Taurine catabolism dioxygenase TauD, TfdA family	GO:0016491|GO:0055114	NA	NA
scaffold_3	e_gw1.3.870.1	Metallo-beta-lactamase superfamily	0	1409421	74.72
scaffold_3	e_gw1.3.870.1	Metallo-beta-lactamase superfamily	0	1409719	83.69
scaffold_6	e_gw1.6.1006.1	Amino acid permease	GO:0016020|GO:0022857|GO:0055085|GO:0016020|GO:0055085	NA	NA
scaffold_6	e_gw1.6.1334.1	0	0	NA	NA
scaffold_6	e_gw1.6.455.1	Enoyl-CoA hydratase/isomerase	GO:0003824	NA	NA
scaffold_6	e_gw1.6.8.1	Anaphase-promoting complex subunit 1	GO:0005680	873958	31.78
scaffold_6	e_gw1.6.976.1	Threonine/Serine exporter, ThrE, Putative threonine/serine exporter	0	1009501	18.71
scaffold_3	estExt_Genewise1.C_30612	0	0	NA	NA
scaffold_3	estExt_Genewise1.C_30695	ABC transporter, ABC transporter	GO:0005524|GO:0016887	NA	NA
scaffold_3	estExt_Genewise1.C_30787	Mitotic checkpoint protein	GO:0007094	1235221	10.44
scaffold_3	estExt_Genewise1.C_30827	Mitochondrial carrier protein, Mitochondrial carrier protein, Mitochondrial carrier protein	GO:0022857	NA	NA
scaffold_3	estExt_Genewise1.C_30854	0	0	NA	NA
scaffold_3	estExt_Genewise1.C_30866	CoA-transferase family III	GO:0003824	NA	NA
scaffold_6	estExt_Genewise1.C_60593	Peptidase family M13, Peptidase family M13	GO:0006508|GO:0008237|GO:0004222|GO:0006508	862072	18.16
scaffold_6	estExt_Genewise1.C_60598	Region in Clathrin and VPS	GO:0005515|GO:0006886|GO:0016192	NA	NA
scaffold_6	estExt_Genewise1.C_60615	Domain of unknown function (DUF3328)	GO:0043386	NA	NA
scaffold_6	estExt_Genewise1.C_60675	Lysophospholipase catalytic domain	GO:0004620|GO:0009395	NA	NA
scaffold_6	estExt_Genewise1.C_60680	Mitochondrial biogenesis AIM24	0	987428	17.21
scaffold_3	estExt_Genewise1Plus.C_30596	Sulfatase	GO:0003824|GO:0008484	NA	NA
scaffold_3	estExt_Genewise1Plus.C_30628	Aldehyde dehydrogenase family	GO:0016491|GO:0055114|GO:0016491|GO:0016620|GO:0055114	NA	NA
scaffold_3	estExt_Genewise1Plus.C_30646	Brf1-like TBP-binding domain, Transcription factor TFIIB repeat, Transcription factor TFIIB repeat	GO:0000126|GO:0000995|GO:0006383|GO:0017025|GO:0006355|GO:0070897	NA	NA
scaffold_3	estExt_Genewise1Plus.C_30766	0	0	NA	NA
scaffold_3	estExt_Genewise1Plus.C_30857	Peptidase family M3	GO:0008237|GO:0004222|GO:0006508	NA	NA
scaffold_3	estExt_Genewise1Plus.C_30884	Isocitrate/isopropylmalate dehydrogenase	GO:0016616|GO:0051287|GO:0055114|GO:0016616|GO:0055114	NA	NA
scaffold_6	estExt_Genewise1Plus.C_60576	Pyridine nucleotide-disulphide oxidoreductase	GO:0016491|GO:0055114	856540	37.25
scaffold_6	estExt_Genewise1Plus.C_60576	Pyridine nucleotide-disulphide oxidoreductase	GO:0016491|GO:0055114	857770	24.68
scaffold_6	estExt_Genewise1Plus.C_60643	Cytochrome P450	GO:0005506|GO:0016705|GO:0020037|GO:0055114|GO:0016705|GO:0055114|GO:0004497|GO:0005506|GO:0016705|GO:0020037|GO:0055114	939703	11.05
scaffold_3	estExt_fgenesh1_kg.C_30135	Major Facilitator Superfamily	GO:0016021|GO:0055085	NA	NA
scaffold_3	estExt_fgenesh1_kg.C_30143	Sir2 family	GO:0036054|GO:0036055|GO:0070403|GO:0070403	NA	NA
scaffold_3	estExt_fgenesh1_kg.C_30145	Transmembrane amino acid transporter protein	0	1044917	32.01
scaffold_3	estExt_fgenesh1_kg.C_30149	0	0	NA	NA
scaffold_3	estExt_fgenesh1_kg.C_30152	Enoyl-(Acyl carrier protein) reductase	0	1108748	11.62
scaffold_3	estExt_fgenesh1_kg.C_30153	tRNA synthetases class I (E and Q), catalytic domain	GO:0004812|GO:0005524|GO:0043039|GO:0000166|GO:0004819|GO:0005524|GO:0005737|GO:0006425|GO:0000166|GO:0004812|GO:0005524|GO:0006418|GO:0000166|GO:0004812|GO:0005524|GO:0005737|GO:0043039	NA	NA
scaffold_3	estExt_fgenesh1_kg.C_30157	short chain dehydrogenase	0	NA	NA
scaffold_3	estExt_fgenesh1_kg.C_30161	Palmitoyl protein thioesterase	GO:0098599|GO:0002084|GO:0008474	NA	NA
scaffold_3	estExt_fgenesh1_kg.C_30163	0	0	NA	NA
scaffold_3	estExt_fgenesh1_kg.C_30165	0	0	NA	NA
scaffold_3	estExt_fgenesh1_kg.C_30167	Tetrapyrrole (Corrin/Porphyrin) Methylases	GO:0008168|GO:0004164|GO:0017183	NA	NA
scaffold_3	estExt_fgenesh1_kg.C_30168	0	0	NA	NA
scaffold_3	estExt_fgenesh1_kg.C_30171	Sad1 / UNC-like C-terminal	0	NA	NA
scaffold_3	estExt_fgenesh1_kg.C_30177	Peptidase A4 family	GO:0004190|GO:0006508	NA	NA
scaffold_3	estExt_fgenesh1_kg.C_30179	0	0	NA	NA
scaffold_3	estExt_fgenesh1_kg.C_30184	lactate/malate dehydrogenase, NAD binding domain, lactate/malate dehydrogenase, alpha/beta C-terminal domain	GO:0003824|GO:0005975|GO:0016616|GO:0055114|GO:0006099|GO:0030060|GO:0016491|GO:0055114|GO:0016616|GO:0019752|GO:0055114|GO:0016616|GO:0055114|GO:0006108|GO:0016615|GO:0055114	1379341	58.47
scaffold_6	estExt_fgenesh1_kg.C_60100	Serine carboxypeptidase S28, Serine carboxypeptidase S28	GO:0006508|GO:0008236	917540	9.797
scaffold_6	estExt_fgenesh1_kg.C_60101	0	GO:0003676	NA	NA
scaffold_6	estExt_fgenesh1_kg.C_60104	0	0	937050	10.91
scaffold_6	estExt_fgenesh1_kg.C_60107	GatB/GatE catalytic domain, GatB domain	GO:0016884|GO:0003824|GO:0016874	966587	18.15
scaffold_6	estExt_fgenesh1_kg.C_60108	Oxidoreductase family, NAD-binding Rossmann fold	GO:0016491	NA	NA
scaffold_6	estExt_fgenesh1_kg.C_60112	CFEM domain	0	NA	NA
scaffold_6	estExt_fgenesh1_kg.C_60113	WSC domain	0	NA	NA
scaffold_3	estExt_fgenesh1_pg.C_30231	0	0	NA	NA
scaffold_3	estExt_fgenesh1_pg.C_30264	F-box domain	GO:0005515	1031709	32.37
scaffold_3	estExt_fgenesh1_pg.C_30282	Acetyltransferase (GNAT) family	0	NA	NA
scaffold_3	estExt_fgenesh1_pg.C_30292	0	0	NA	NA
scaffold_3	estExt_fgenesh1_pg.C_30344	0	0	NA	NA
scaffold_3	estExt_fgenesh1_pg.C_30369	Carboxylesterase family	0	NA	NA
scaffold_6	estExt_fgenesh1_pg.C_60225	PCI domain, eIF3 subunit 6 N terminal domain	GO:0003743|GO:0005737|GO:0005852	878763	27.77
scaffold_6	estExt_fgenesh1_pg.C_60225	PCI domain, eIF3 subunit 6 N terminal domain	GO:0003743|GO:0005737|GO:0005852	880242	25.7
scaffold_6	estExt_fgenesh1_pg.C_60225	PCI domain, eIF3 subunit 6 N terminal domain	GO:0003743|GO:0005737|GO:0005852	880403	24.27
scaffold_6	estExt_fgenesh1_pg.C_60229	Eukaryotic aspartyl protease	GO:0004190|GO:0006508	NA	NA
scaffold_3	estExt_fgenesh1_pm.C_30193	Haloacid dehalogenase-like hydrolase, Haloacid dehalogenase-like hydrolase	GO:0016787	NA	NA
scaffold_3	estExt_fgenesh1_pm.C_30205	Sugar (and other) transporter	GO:0005215|GO:0016021|GO:0055085|GO:0016020|GO:0022857|GO:0055085|GO:0016021|GO:0022857|GO:0055085	999118	43.74
scaffold_3	estExt_fgenesh1_pm.C_30206	PPR repeat family, PPR repeat, PPR repeat	GO:0005515	1005301	40.76
scaffold_3	estExt_fgenesh1_pm.C_30207	GHMP kinases C terminal, GHMP kinases N terminal domain	GO:0005524|GO:0004631	NA	NA
scaffold_3	estExt_fgenesh1_pm.C_30218	Aldo/keto reductase family	GO:0016491|GO:0055114	NA	NA
scaffold_3	estExt_fgenesh1_pm.C_30267	Permease for cytosine/purines, uracil, thiamine, allantoin	GO:0016020|GO:0022857|GO:0055085	NA	NA
scaffold_3	estExt_fgenesh1_pm.C_30280	Ankyrin repeat	GO:0005515	1297313	30.93
scaffold_3	estExt_fgenesh1_pm.C_30280	Ankyrin repeat	GO:0005515	1301878	33.29
scaffold_3	estExt_fgenesh1_pm.C_30281	NAD dependent epimerase/dehydratase family	GO:0003978|GO:0006012|GO:0003824|GO:0050662	1303412	35.31
scaffold_3	estExt_fgenesh1_pm.C_30283	Domain of unknown function (DUF4217), DEAD/DEAH box helicase, Helicase conserved C-terminal domain	GO:0003676|GO:0005524	NA	NA
scaffold_3	estExt_fgenesh1_pm.C_30297	MOSC domain, MOSC N-terminal beta barrel domain	GO:0003824|GO:0030151|GO:0030170	NA	NA
scaffold_6	estExt_fgenesh1_pm.C_60217	RTA1 like protein	GO:0016021	1042848	38.45
scaffold_3	fgenesh1_kg.3_#_133_#_1645_1_CCBH_CCBI_EXTA	0	0	NA	NA
scaffold_3	fgenesh1_kg.3_#_139_#_2507_1_CCBH_CCBI_EXTA	0	0	NA	NA
scaffold_3	fgenesh1_kg.3_#_140_#_813_1_CCBH_CCBI_EXTA	0	0	NA	NA
scaffold_3	fgenesh1_kg.3_#_154_#_874_0_CCBH3880.g1_CCBH_CCBI_EXTA	0	0	1130351	7.555
scaffold_3	fgenesh1_kg.3_#_155_#_538_1_CCBH_CCBI_EXTA	0	0	NA	NA
scaffold_3	fgenesh1_kg.3_#_181_#_2273_1_CCBH_CCBI_EXTA	Methyltransferase domain	0	NA	NA
scaffold_6	fgenesh1_kg.6_#_102_#_4091_0_CCBI4708.b1_CCBH_CCBI_EXTA	CHY zinc finger	GO:0008270	NA	NA
scaffold_6	fgenesh1_kg.6_#_114_#_CEST_32_F_03	0	0	NA	NA
scaffold_3	fgenesh1_pg.3_#_237	Acetyltransferase (GNAT) family	0	NA	NA
scaffold_3	fgenesh1_pg.3_#_244	0	0	NA	NA
scaffold_3	fgenesh1_pg.3_#_266	0	0	NA	NA
scaffold_3	fgenesh1_pg.3_#_272	ribonuclease	GO:0003723|GO:0004540|GO:0003723|GO:0004521	1049578	29.8
scaffold_3	fgenesh1_pg.3_#_302	0	0	NA	NA
scaffold_3	fgenesh1_pg.3_#_303	0	0	NA	NA
scaffold_3	fgenesh1_pg.3_#_324	0	0	1229454	8.852
scaffold_3	fgenesh1_pg.3_#_331	0	0	NA	NA
scaffold_3	fgenesh1_pg.3_#_368	0	0	NA	NA
scaffold_3	fgenesh1_pg.3_#_370	haloacid dehalogenase-like hydrolase, E1-E2 ATPase	GO:0016021|GO:0000166|GO:0006812|GO:0016021|GO:0016887	NA	NA
scaffold_3	fgenesh1_pg.3_#_373	0	0	1383074	60.69
scaffold_6	fgenesh1_pg.6_#_223	0	0	NA	NA
scaffold_6	fgenesh1_pg.6_#_229	0	0	NA	NA
scaffold_6	fgenesh1_pg.6_#_242	Amidase	GO:0004040	NA	NA
scaffold_6	fgenesh1_pg.6_#_256	0	0	NA	NA
scaffold_6	fgenesh1_pg.6_#_257	Protein tyrosine kinase	GO:0005524|GO:0004672|GO:0005524|GO:0006468|GO:0004672|GO:0006468	972389	18.22
scaffold_6	fgenesh1_pg.6_#_258	Glycosyltransferase WbsX, Glycosyltransferase WbsX	0	NA	NA
scaffold_3	fgenesh1_pm.3_#_193	Cutinase	GO:0016787	NA	NA
scaffold_3	fgenesh1_pm.3_#_213	0	GO:0003676	NA	NA
scaffold_3	fgenesh1_pm.3_#_238	GDSL-like Lipase/Acylhydrolase family	GO:0052689	NA	NA
scaffold_3	fgenesh1_pm.3_#_243	Ammonium Transporter Family	GO:0008519|GO:0016020|GO:0072488|GO:0008519|GO:0015696|GO:0016020	NA	NA
scaffold_3	fgenesh1_pm.3_#_244	Domain of unknown function (DUF1996)	0	NA	NA
scaffold_3	fgenesh1_pm.3_#_250	0	0	NA	NA
scaffold_3	fgenesh1_pm.3_#_252	Phosphotransferase enzyme family	GO:0004672|GO:0006468	NA	NA
scaffold_3	fgenesh1_pm.3_#_262	F-box-like	GO:0005515	NA	NA
scaffold_3	fgenesh1_pm.3_#_264	0	0	NA	NA
scaffold_3	fgenesh1_pm.3_#_266	short chain dehydrogenase	0	1223312	6.112
scaffold_6	fgenesh1_pm.6_#_176	Amino acid permease	GO:0016020|GO:0022857|GO:0055085	NA	NA
scaffold_6	fgenesh1_pm.6_#_187	Taurine catabolism dioxygenase TauD, TfdA family	GO:0016491|GO:0055114	910067	9.742
scaffold_6	fgenesh1_pm.6_#_197	Cytochrome P450	GO:0005506|GO:0016705|GO:0020037|GO:0055114|GO:0016705|GO:0055114|GO:0004497|GO:0005506|GO:0016705|GO:0020037|GO:0055114	NA	NA
scaffold_6	fgenesh1_pm.6_#_203	O-methyltransferase	GO:0008171|GO:0008168	948351	13.5
scaffold_6	fgenesh1_pm.6_#_208	Major Facilitator Superfamily	GO:0016021|GO:0055085	NA	NA
scaffold_6	fgenesh1_pm.6_#_210	Kinesin motor domain	GO:0003777|GO:0005524|GO:0007018|GO:0008017|GO:0003777|GO:0007018	NA	NA
scaffold_3	gw1.3.1145.1	0	0	NA	NA
scaffold_3	gw1.3.1237.1	Heterokaryon incompatibility protein (HET)	0	NA	NA
scaffold_3	gw1.3.1534.1	Transcription factor IIIC subunit delta N-term, Putative zinc-finger of transcription factor IIIC complex	0	1288427	27.57
scaffold_3	gw1.3.1728.1	Carboxylesterase family	0	977981	51.21
scaffold_3	gw1.3.1821.1	Fungal specific transcription factor domain	GO:0003677|GO:0005634|GO:0006351|GO:0008270	NA	NA
scaffold_3	gw1.3.2454.1	Zinc-finger double-stranded RNA-binding	GO:0003676	NA	NA
scaffold_3	gw1.3.2615.1	0	0	NA	NA
scaffold_3	gw1.3.3175.1	Conserved hypothetical ATP binding protein	GO:0003924	NA	NA
scaffold_3	gw1.3.3623.1	Heterokaryon incompatibility protein (HET)	0	NA	NA
scaffold_3	gw1.3.724.1	Fungal Zn(2)-Cys(6) binuclear cluster domain	GO:0000981|GO:0005634|GO:0006355|GO:0008270	NA	NA
scaffold_3	gw1.3.843.1	Cyclin, N-terminal domain	0	NA	NA
scaffold_3	gw1.3.846.1	0	0	NA	NA
scaffold_6	gw1.6.1059.1	Amino acid permease	GO:0016020|GO:0055085|GO:0006865|GO:0016021|GO:0055085|GO:0016020|GO:0022857|GO:0055085	NA	NA

### Sheet: Supplementary Table 3
Supplementary Table 3: Table of MAT-1 and MAT-2 pairings used for testing sexual recombination in C. parasitica S12 populations. Isolates marked with * are from the S12 MAT-1 lineage.
	MAT-1		MAT-2
Italy
Nebrodi	NE202*	X	NE164
Kosovo
Molliq	Mul63B*	X	Mul59
Bosnia
Konic	M1741*	X	M1779
Vrnograč	M1808	X	M1827
Projsa	M1427*	X	M1430
